# Development of novel flavonoid senolytics through phenotypic drug screening and drug design

**DOI:** 10.1101/2024.10.27.620529

**Authors:** Lei Justan Zhang, Rahagir Salekeen, Carolina Soto-Palma, Yuanjun He, Osama Elsallabi, Brian Hughes, Allancer Nunes, Wandi Xu, Borui Zhang, Abdalla Mohamed, Sara J. McGowan, Luise Angelini, Ryan O’Kelly, Theodore M. Kamenecka, Laura J. Niedernhofer, Paul D. Robbins

## Abstract

Accumulation of senescent cells drives aging and age-related diseases. Senolytics, which selectively kill senescent cells, offer a promising approach for treating many age-related diseases. Using a senescent cell-based phenotypic drug discovery approach that combines drug screening and drug design, we developed two novel flavonoid senolytics, SR29384 and SR31133, derived from the senolytic fisetin. These compounds demonstrated enhanced senolytic activities, effectively eliminating multiple senescent cell types, reducing tissue senescence *in vivo*, and extending healthspan in a mouse model of accelerated aging. Mechanistic studies utilizing RNA-Seq, machine learning, network pharmacology, and computational simulation suggest that these novel flavonoid senolytics target PARP1, BCL-xL, and CDK2 to induce selective senescent cell death. This phenotype-based discovery of novel flavonoid senolytics, coupled with mechanistic insights, represents a key advancement in developing next-generation senolyticss with potential clinical applications in treating aging and age-related diseases.
