## Supplementary Table 2 for "Development of novel flavonoid senolytics through phenotypic drug screening and drug design"

### Sheet: A. SR29384
Target	Common name	Uniprot ID	ChEMBL ID	Target Class	Known actives (3D/2D)
Arachidonate 5-lipoxygenase	ALOX5	P09917	CHEMBL215	Oxidoreductase	81 / 48
Poly [ADP-ribose] polymerase-1	PARP1	P09874	CHEMBL3105	Enzyme	87 / 9
Beta-galactoside alpha-2,6-sialyltransferase 1	ST6GAL1	P15907	CHEMBL3596075	Transferase	0 / 2
Matrix metalloproteinase 9	MMP9	P14780	CHEMBL321	Protease	125 / 2
Matrix metalloproteinase 2	MMP2	P08253	CHEMBL333	Protease	153 / 2
Aldose reductase	AKR1B1	P15121	CHEMBL1900	Enzyme	49 / 62
Monoamine oxidase A	MAOA	P21397	CHEMBL1951	Oxidoreductase	50 / 7
Beta amyloid A4 protein	APP	P05067	CHEMBL2487	Membrane receptor	45 / 12
Glycogen synthase kinase-3 beta	GSK3B	P49841	CHEMBL262	Kinase	47 / 9
Matrix metalloproteinase 12	MMP12	P39900	CHEMBL4393	Protease	12 / 2
Tyrosine-protein kinase receptor FLT3	FLT3	P36888	CHEMBL1974	Kinase	39 / 7
Carbonic anhydrase II	CA2	P00918	CHEMBL205	Lyase	161 / 8
ATP-binding cassette sub-family G member 2	ABCG2	Q9UNQ0	CHEMBL5393	Primary active transporter	9 / 48
Receptor-type tyrosine-protein phosphatase S	PTPRS	Q13332	CHEMBL2396508	Phosphatase	0 / 8
Cyclin-dependent kinase 5/CDK5 activator 1	CDK5R1 CDK5	Q15078 Q00535	CHEMBL1907600	Kinase	21 / 17
Glyoxalase I	GLO1	Q04760	CHEMBL2424	Enzyme	0 / 4
Transthyretin	TTR	P02766	CHEMBL3194	Secreted protein	2 / 2
Aldo-keto reductase family 1 member B10	AKR1B10	O60218	CHEMBL5983	Enzyme	15 / 3
Arginase-1 (by homology)	ARG1	P05089	CHEMBL1075097	Enzyme	0 / 2
Carbonic anhydrase IV	CA4	P22748	CHEMBL3729	Lyase	6 / 7
Epidermal growth factor receptor erbB1	EGFR	P00533	CHEMBL203	Kinase	87 / 27
Tankyrase-2	TNKS2	Q9H2K2	CHEMBL6154	Enzyme	5 / 12
Tankyrase-1	TNKS	O95271	CHEMBL6164	Enzyme	11 / 28
Cytochrome P450 19A1	CYP19A1	P11511	CHEMBL1978	Cytochrome P450	32 / 21
Apoptosis regulator Bcl-2	BCL2	P10415	CHEMBL4860	Other ion channel	5 / 5
Matrix metalloproteinase 3	MMP3	P08254	CHEMBL283	Protease	64 / 1
Cyclin-dependent kinase 1/cyclin B	CCNB3 CDK1 CCNB1 CCNB2	Q8WWL7 P06493 P14635 O95067	CHEMBL2094127	Other cytosolic protein	9 / 6
Estrogen receptor beta	ESR2	Q92731	CHEMBL242	Nuclear receptor	18 / 27
NADPH oxidase 4	NOX4	Q9NPH5	CHEMBL1250375	Enzyme	4 / 7
Protein-tyrosine phosphatase 1B	PTPN1	P18031	CHEMBL335	Phosphatase	41 / 24
Adenosine A1 receptor (by homology)	ADORA1	P30542	CHEMBL226	Family A G protein-coupled receptor	49 / 23
Cyclin-dependent kinase 2	CDK2	P24941	CHEMBL301	Kinase	28 / 15
Serine/threonine-protein kinase AKT	AKT1	P31749	CHEMBL4282	Kinase	19 / 4
Carbonic anhydrase XII	CA12	O43570	CHEMBL3242	Lyase	70 / 11
Carbonic anhydrase VII	CA7	P43166	CHEMBL2326	Lyase	18 / 8
Calmodulin	CALM1	P62158	CHEMBL6093	Unclassified protein	0 / 1
Xanthine dehydrogenase	XDH	P47989	CHEMBL1929	Oxidoreductase	11 / 20
Matrix metalloproteinase 13	MMP13	P45452	CHEMBL280	Protease	81 / 1
G protein-coupled receptor kinase 6	GRK6	P43250	CHEMBL6144	Kinase	1 / 4
Monoamine oxidase B	MAOB	P27338	CHEMBL2039	Oxidoreductase	90 / 14
Plasminogen	PLG	P00747	CHEMBL1801	Protease	0 / 3
Estrogen receptor alpha	ESR1	P03372	CHEMBL206	Nuclear receptor	17 / 29
Cystic fibrosis transmembrane conductance regulator	CFTR	P13569	CHEMBL4051	Other ion channel	0 / 1
Carbonic anhydrase I	CA1	P00915	CHEMBL261	Lyase	144 / 5
DNA topoisomerase I	TOP1	P11387	CHEMBL1781	Isomerase	1 / 1
AMY1C	AMY1A	P04745	CHEMBL2478	Enzyme	0 / 1
Lymphocyte differentiation antigen CD38	CD38	P28907	CHEMBL4660	Enzyme	2 / 2
Adenosine A2a receptor	ADORA2A	P29274	CHEMBL251	Family A G protein-coupled receptor	58 / 11
Catechol O-methyltransferase	COMT	P21964	CHEMBL2023	Transferase	6 / 0
Cytochrome P450 1B1	CYP1B1	Q16678	CHEMBL4878	Cytochrome P450	2 / 41
Tyrosine-protein kinase SYK	SYK	P43405	CHEMBL2599	Kinase	20 / 3
Androgen Receptor	AR	P10275	CHEMBL1871	Nuclear receptor	18 / 16
Matrix metalloproteinase 1	MMP1	P03956	CHEMBL332	Protease	126 / 0
NEDD8-activating enzyme E1 regulatory subunit	NAE1	Q13564	CHEMBL2016431	Unclassified protein	0 / 1
Apoptosis regulator Bcl-X	BCL2L1	Q07817	CHEMBL4625	Other ion channel	0 / 2
Vascular endothelial growth factor receptor 2	KDR	P35968	CHEMBL279	Kinase	106 / 3
Serine/threonine-protein kinase PLK1	PLK1	P53350	CHEMBL3024	Kinase	16 / 3
Lysine-specific demethylase 4D-like	KDM4E	B2RXH2	CHEMBL1293226	Eraser	0 / 2
G-protein coupled receptor 35	GPR35	Q9HC97	CHEMBL1293267	Family A G protein-coupled receptor	0 / 2
Myeloperoxidase	MPO	P05164	CHEMBL2439	Enzyme	0 / 1
PI3-kinase p85-alpha subunit	PIK3R1	P27986	CHEMBL2506	Enzyme	0 / 1
Carbonic anhydrase III	CA3	P07451	CHEMBL2885	Lyase	0 / 1
Protein kinase N1	PKN1	Q16512	CHEMBL3384	Kinase	0 / 3
Interleukin-8 receptor A	CXCR1	P25024	CHEMBL4029	Family A G protein-coupled receptor	0 / 1
CaM kinase II beta	CAMK2B	Q13554	CHEMBL4121	Kinase	0 / 2
Serine/threonine-protein kinase NEK6	NEK6	Q9HC98	CHEMBL4309	Kinase	0 / 2
Aldo-keto-reductase family 1 member C3	AKR1C3	P42330	CHEMBL4681	Enzyme	2 / 1
Aldo-keto reductase family 1 member C4	AKR1C4	P17516	CHEMBL4999	Enzyme	1 / 1
DNA-(apurinic or apyrimidinic site) lyase	APEX1	P27695	CHEMBL5619	Enzyme	0 / 1
NUAK family SNF1-like kinase 1	NUAK1	O60285	CHEMBL5784	Kinase	0 / 2
Aldo-keto reductase family 1 member C2	AKR1C2	P52895	CHEMBL5847	Enzyme	1 / 1
Aldo-keto reductase family 1 member C1 (by homology)	AKR1C1	Q04828	CHEMBL5905	Enzyme	0 / 1
Aldehyde reductase (by homology)	AKR1A1	P14550	CHEMBL2246	Enzyme	0 / 1
Arachidonate 15-lipoxygenase	ALOX15	P16050	CHEMBL2903	Enzyme	11 / 5
Carbonyl reductase [NADPH] 1	CBR1	P16152	CHEMBL5586	Enzyme	0 / 2
P-glycoprotein 1	ABCB1	P08183	CHEMBL4302	Primary active transporter	5 / 45
Cathepsin L	CTSL	P07711	CHEMBL3837	Protease	7 / 0
Multidrug resistance-associated protein 1	ABCC1	P33527	CHEMBL3004	Primary active transporter	8 / 11
Microtubule-associated protein tau	MAPT	P10636	CHEMBL1293224	Unclassified protein	14 / 1
Estradiol 17-beta-dehydrogenase 1	HSD17B1	P14061	CHEMBL3181	Enzyme	41 / 4
Tyrosine-protein kinase FYN	FYN	P06241	CHEMBL1841	Kinase	4 / 1
Cytochrome P450 1A1	CYP1A1	P04798	CHEMBL2231	Cytochrome P450	0 / 7
Cyclooxygenase-2	PTGS2	P35354	CHEMBL230	Oxidoreductase	41 / 14
Phospholipase A-2-activating protein	PLAA	Q9Y263	CHEMBL6114	Unclassified protein	6 / 0
Mannose-6-phosphate isomerase	MPI	P34949	CHEMBL2758	Isomerase	2 / 1
Beta-secretase 1	BACE1	P56817	CHEMBL4822	Protease	88 / 12
Carbonic anhydrase IX	CA9	Q16790	CHEMBL3594	Lyase	96 / 5
Tyrosine-protein kinase SRC	SRC	P12931	CHEMBL267	Kinase	24 / 5
Tyrosine-protein kinase LCK	LCK	P06239	CHEMBL258	Kinase	36 / 3
Serine/threonine-protein kinase Aurora-B	AURKB	Q96GD4	CHEMBL2185	Kinase	102 / 4
Cytosolic phospholipase A2	PLA2G4A	P47712	CHEMBL3816	Enzyme	0 / 2
Estradiol 17-beta-dehydrogenase 2	HSD17B2	P37059	CHEMBL2789	Enzyme	39 / 3
Phosphodiesterase 4C	PDE4C	Q08493	CHEMBL291	Phosphodiesterase	7 / 0
Bone morphogenetic protein 1	BMP1	P13497	CHEMBL3898	Protease	58 / 0
Tyrosine-protein kinase JAK1	JAK1	P23458	CHEMBL2835	Kinase	7 / 0
ADAM17	ADAM17	P78536	CHEMBL3706	Protease	49 / 0
Matrix metalloproteinase 14	MMP14	P50281	CHEMBL3869	Protease	19 / 0
Matrix metalloproteinase 7	MMP7	P09237	CHEMBL4073	Protease	7 / 0
Matrix metalloproteinase 8	MMP8	P22894	CHEMBL4588	Protease	48 / 0
Serine/threonine-protein kinase PIM1	PIM1	P11309	CHEMBL2147	Kinase	20 / 7

### Sheet: B. SR31133
Target	Common name	Uniprot ID	ChEMBL ID	Target Class	Known actives (3D/2D)
Arachidonate 5-lipoxygenase	ALOX5	P09917	CHEMBL215	Oxidoreductase	43 / 48
Poly [ADP-ribose] polymerase-1	PARP1	P09874	CHEMBL3105	Enzyme	49 / 9
Monoamine oxidase A	MAOA	P21397	CHEMBL1951	Oxidoreductase	15 / 6
Aldose reductase	AKR1B1	P15121	CHEMBL1900	Enzyme	23 / 58
Beta-galactoside alpha-2,6-sialyltransferase 1	ST6GAL1	P15907	CHEMBL3596075	Transferase	0 / 2
Beta amyloid A4 protein	APP	P05067	CHEMBL2487	Membrane receptor	30 / 12
Tankyrase-1	TNKS	O95271	CHEMBL6164	Enzyme	6 / 28
Estrogen receptor beta	ESR2	Q92731	CHEMBL242	Nuclear receptor	14 / 23
Carbonic anhydrase II	CA2	P00918	CHEMBL205	Lyase	135 / 10
Matrix metalloproteinase 9	MMP9	P14780	CHEMBL321	Protease	60 / 2
Matrix metalloproteinase 2	MMP2	P08253	CHEMBL333	Protease	83 / 2
Receptor-type tyrosine-protein phosphatase S	PTPRS	Q13332	CHEMBL2396508	Phosphatase	0 / 8
Glycogen synthase kinase-3 beta	GSK3B	P49841	CHEMBL262	Kinase	33 / 8
Glyoxalase I	GLO1	Q04760	CHEMBL2424	Enzyme	0 / 4
Arginase-1 (by homology)	ARG1	P05089	CHEMBL1075097	Enzyme	0 / 2
Tyrosine-protein kinase receptor FLT3	FLT3	P36888	CHEMBL1974	Kinase	19 / 7
Monoamine oxidase B	MAOB	P27338	CHEMBL2039	Oxidoreductase	44 / 7
Transthyretin	TTR	P02766	CHEMBL3194	Secreted protein	1 / 2
Aldo-keto reductase family 1 member B10	AKR1B10	O60218	CHEMBL5983	Enzyme	10 / 3
Carbonic anhydrase IV	CA4	P22748	CHEMBL3729	Lyase	3 / 7
Cyclin-dependent kinase 5/CDK5 activator 1	CDK5R1 CDK5	Q15078 Q00535	CHEMBL1907600	Kinase	17 / 17
Glucagon receptor	GCGR	P47871	CHEMBL1985	Family B G protein-coupled receptor	12 / 0
Cathepsin L	CTSL	P07711	CHEMBL3837	Protease	11 / 0
Protein-tyrosine phosphatase 1B	PTPN1	P18031	CHEMBL335	Phosphatase	31 / 26
Matrix metalloproteinase 12	MMP12	P39900	CHEMBL4393	Protease	5 / 2
Cytochrome P450 19A1	CYP19A1	P11511	CHEMBL1978	Cytochrome P450	20 / 18
Tankyrase-2	TNKS2	Q9H2K2	CHEMBL6154	Enzyme	2 / 12
Telomerase reverse transcriptase	TERT	O14746	CHEMBL2916	Enzyme	0 / 18
Matrix metalloproteinase 3	MMP3	P08254	CHEMBL283	Protease	35 / 1
Serine/threonine-protein kinase AKT	AKT1	P31749	CHEMBL4282	Kinase	15 / 4
Carbonic anhydrase XII	CA12	O43570	CHEMBL3242	Lyase	57 / 11
Histone deacetylase 3/Nuclear receptor corepressor 2 (HDAC3/NCoR2)	NCOR2 HDAC3	Q9Y618 O15379	CHEMBL2111363	Eraser	17 / 0
Histone deacetylase 11	HDAC11	Q96DB2	CHEMBL3310	Eraser	37 / 0
Cyclin-dependent kinase 2	CDK2	P24941	CHEMBL301	Kinase	26 / 15
ATP-binding cassette sub-family G member 2	ABCG2	Q9UNQ0	CHEMBL5393	Primary active transporter	2 / 47
Calmodulin	CALM1	P62158	CHEMBL6093	Unclassified protein	0 / 1
Adenosine A1 receptor (by homology)	ADORA1	P30542	CHEMBL226	Family A G protein-coupled receptor	51 / 23
Epidermal growth factor receptor erbB1	EGFR	P00533	CHEMBL203	Kinase	57 / 26
Cyclin-dependent kinase 1/cyclin B	CCNB3 CDK1 CCNB1 CCNB2	Q8WWL7 P06493 P14635 O95067	CHEMBL2094127	Other cytosolic protein	9 / 10
Toll-like receptor (TLR7/TLR9)	TLR9	Q9NR96	CHEMBL5804	Toll-like and Il-1 receptors	7 / 0
Cystic fibrosis transmembrane conductance regulator	CFTR	P13569	CHEMBL4051	Other ion channel	0 / 1
P-glycoprotein 1	ABCB1	P08183	CHEMBL4302	Primary active transporter	16 / 45
Carbonic anhydrase I	CA1	P00915	CHEMBL261	Lyase	120 / 7
AMY1C	AMY1A	P04745	CHEMBL2478	Enzyme	0 / 1
Estradiol 17-beta-dehydrogenase 1	HSD17B1	P14061	CHEMBL3181	Enzyme	29 / 4
Estrogen receptor alpha	ESR1	P03372	CHEMBL206	Nuclear receptor	11 / 25
Peroxisome proliferator-activated receptor gamma	PPARG	P37231	CHEMBL235	Nuclear receptor	7 / 2
Carbonic anhydrase VII	CA7	P43166	CHEMBL2326	Lyase	8 / 8
Tyrosine-protein kinase SYK	SYK	P43405	CHEMBL2599	Kinase	8 / 3
Apoptosis regulator Bcl-X	BCL2L1	Q07817	CHEMBL4625	Other ion channel	0 / 2
NEDD8-activating enzyme E1 regulatory subunit	NAE1	Q13564	CHEMBL2016431	Unclassified protein	0 / 1
Multidrug resistance-associated protein 1	ABCC1	P33527	CHEMBL3004	Primary active transporter	12 / 11
Lysine-specific demethylase 4D-like	KDM4E	B2RXH2	CHEMBL1293226	Eraser	0 / 2
G-protein coupled receptor 35	GPR35	Q9HC97	CHEMBL1293267	Family A G protein-coupled receptor	0 / 2
Myosin light chain kinase, smooth muscle	MYLK	Q15746	CHEMBL2428	Kinase	0 / 1
Myeloperoxidase	MPO	P05164	CHEMBL2439	Enzyme	0 / 1
PI3-kinase p85-alpha subunit	PIK3R1	P27986	CHEMBL2506	Enzyme	0 / 1
Death-associated protein kinase 1	DAPK1	P53355	CHEMBL2558	Kinase	0 / 2
Carbonic anhydrase III	CA3	P07451	CHEMBL2885	Lyase	0 / 2
Protein kinase N1	PKN1	Q16512	CHEMBL3384	Kinase	0 / 3
Serine/threonine-protein kinase NEK2	NEK2	P51955	CHEMBL3835	Kinase	0 / 2
Interleukin-8 receptor A	CXCR1	P25024	CHEMBL4029	Family A G protein-coupled receptor	0 / 1
CaM kinase II beta	CAMK2B	Q13554	CHEMBL4121	Kinase	0 / 2
Serine/threonine-protein kinase NEK6	NEK6	Q9HC98	CHEMBL4309	Kinase	0 / 2
DNA-(apurinic or apyrimidinic site) lyase	APEX1	P27695	CHEMBL5619	Enzyme	0 / 1
Aldo-keto reductase family 1 member C1 (by homology)	AKR1C1	Q04828	CHEMBL5905	Enzyme	0 / 1
Aldehyde reductase (by homology)	AKR1A1	P14550	CHEMBL2246	Enzyme	0 / 1
Histone deacetylase 4	HDAC4	P56524	CHEMBL3524	Eraser	32 / 0
Arachidonate 15-lipoxygenase	ALOX15	P16050	CHEMBL2903	Enzyme	18 / 5
Low molecular weight phosphotyrosine protein phosphatase	ACP1	P24666	CHEMBL4903	Phosphatase	0 / 9
Estradiol 17-beta-dehydrogenase 2	HSD17B2	P37059	CHEMBL2789	Enzyme	32 / 2
NADPH oxidase 4	NOX4	Q9NPH5	CHEMBL1250375	Enzyme	2 / 7
Aldo-keto-reductase family 1 member C3	AKR1C3	P42330	CHEMBL4681	Enzyme	1 / 1
Aldo-keto reductase family 1 member C4	AKR1C4	P17516	CHEMBL4999	Enzyme	1 / 1
Aldo-keto reductase family 1 member C2	AKR1C2	P52895	CHEMBL5847	Enzyme	1 / 1
Hematopoietic prostaglandin D synthase	HPGDS	O60760	CHEMBL5879	Transferase	5 / 0
Carbonyl reductase [NADPH] 1	CBR1	P16152	CHEMBL5586	Enzyme	0 / 1
Carbonic anhydrase IX	CA9	Q16790	CHEMBL3594	Lyase	76 / 6
Matrix metalloproteinase 1	MMP1	P03956	CHEMBL332	Protease	71 / 0
Cathepsin (B and K)	CTSB	P07858	CHEMBL4072	Protease	17 / 0
GABA receptor alpha-5 subunit (by homology)	GABRA5	P31644	CHEMBL5112	Ligand-gated ion channel	0 / 1
GABA receptor alpha-1 subunit (by homology)	GABRA1	P14867	CHEMBL1962	Ligand-gated ion channel	0 / 1
Acyl-CoA desaturase	SCD	O00767	CHEMBL5555	Enzyme	21 / 0
Matrix metalloproteinase 13	MMP13	P45452	CHEMBL280	Protease	46 / 1
Cytochrome P450 1A1	CYP1A1	P04798	CHEMBL2231	Cytochrome P450	0 / 7
Xanthine dehydrogenase	XDH	P47989	CHEMBL1929	Oxidoreductase	1 / 20
Insulin-like growth factor I receptor	IGF1R	P08069	CHEMBL1957	Kinase	4 / 2
Dipeptidyl peptidase IV	DPP4	P27487	CHEMBL284	Protease	99 / 0
Vascular endothelial growth factor receptor 2	KDR	P35968	CHEMBL279	Kinase	84 / 2
Splicing factor 3B subunit 3	SF3B3	Q15393	CHEMBL1250378	Unclassified protein	1 / 0
Histone deacetylase 5	HDAC5	Q9UQL6	CHEMBL2563	Eraser	22 / 0
Histone deacetylase 7	HDAC7	Q8WUI4	CHEMBL2716	Eraser	27 / 0
Histone deacetylase 3/NCoR1	NCOR1 HDAC3	O75376 O15379	CHEMBL3038484	Eraser	3 / 0
Coagulation factor VII/tissue factor	F3	P13726	CHEMBL4081	Surface antigen	1 / 0
Histone deacetylase 9	HDAC9	Q9UKV0	CHEMBL4145	Eraser	24 / 0
Vanilloid receptor (by homology)	TRPV1	Q8NER1	CHEMBL4794	Voltage-gated ion channel	102 / 0
Cyclooxygenase-2	PTGS2	P35354	CHEMBL230	Oxidoreductase	29 / 11
Tyrosine-protein kinase FYN	FYN	P06241	CHEMBL1841	Kinase	3 / 1
Epoxide hydratase	EPHX2	P34913	CHEMBL2409	Protease	53 / 0
5-lipoxygenase activating protein	ALOX5AP	P20292	CHEMBL4550	Other cytosolic protein	172 / 0

### Sheet: C. NC Unique
Target	Common name	Uniprot ID	ChEMBL ID	Target Class	Known actives (3D/2D)
Microtubule-associated protein tau	MAPT	P10636	CHEMBL1293224	Unclassified protein	1 / 1
Lysine-specific demethylase 4D-like	KDM4E	B2RXH2	CHEMBL1293226	Eraser	1 / 2
G-protein coupled receptor 35	GPR35	Q9HC97	CHEMBL1293267	Family A G protein-coupled receptor	2 / 4
DNA topoisomerase II alpha	TOP2A	P11388	CHEMBL1806	Isomerase	1 / 1
Xanthine dehydrogenase	XDH	P47989	CHEMBL1929	Oxidoreductase	10 / 20
Tyrosine-protein kinase receptor FLT3	FLT3	P36888	CHEMBL1974	Kinase	5 / 7
Insulin receptor	INSR	P06213	CHEMBL1981	Kinase	1 / 1
Acetylcholinesterase	ACHE	P22303	CHEMBL220	Hydrolase	3 / 27
Glyoxalase I	GLO1	Q04760	CHEMBL2424	Enzyme	3 / 4
Myosin light chain kinase, smooth muscle	MYLK	Q15746	CHEMBL2428	Kinase	1 / 1
Tyrosine-protein kinase SYK	SYK	P43405	CHEMBL2599	Kinase	3 / 3
Multidrug resistance-associated protein 1	ABCC1	P33527	CHEMBL3004	Primary active transporter	7 / 11
PI3-kinase p110-gamma subunit	PIK3CG	P48736	CHEMBL3267	Enzyme	1 / 1
Beta-secretase 1	BACE1	P56817	CHEMBL4822	Protease	8 / 14
DNA-(apurinic or apyrimidinic site) lyase	APEX1	P27695	CHEMBL5619	Enzyme	1 / 1
NADPH oxidase 4	NOX4	Q9NPH5	CHEMBL1250375	Enzyme	6 / 8
Vasopressin V2 receptor	AVPR2	P30518	CHEMBL1790	Family A G protein-coupled receptor	1 / 1
Aldose reductase	AKR1B1	P15121	CHEMBL1900	Enzyme	20 / 72
Monoamine oxidase A	MAOA	P21397	CHEMBL1951	Oxidoreductase	4 / 14
Insulin-like growth factor I receptor	IGF1R	P08069	CHEMBL1957	Kinase	3 / 3
Cytochrome P450 19A1	CYP19A1	P11511	CHEMBL1978	Cytochrome P450	3 / 18
Epidermal growth factor receptor erbB1	EGFR	P00533	CHEMBL203	Kinase	4 / 28
Thrombin	F2	P00734	CHEMBL204	Protease	11 / 3
Carbonic anhydrase II	CA2	P00918	CHEMBL205	Lyase	4 / 15
Serine/threonine-protein kinase PIM1	PIM1	P11309	CHEMBL2147	Kinase	6 / 7
Arachidonate 5-lipoxygenase	ALOX5	P09917	CHEMBL215	Oxidoreductase	5 / 46
Serine/threonine-protein kinase Aurora-B	AURKB	Q96GD4	CHEMBL2185	Kinase	3 / 4
Dopamine D4 receptor	DRD4	P21917	CHEMBL219	Family A G protein-coupled receptor	1 / 1
Adenosine A1 receptor (by homology)	ADORA1	P30542	CHEMBL226	Family A G protein-coupled receptor	5 / 23
Carbonic anhydrase VII	CA7	P43166	CHEMBL2326	Lyase	5 / 14
Myeloperoxidase	MPO	P05164	CHEMBL2439	Enzyme	1 / 1
PI3-kinase p85-alpha subunit	PIK3R1	P27986	CHEMBL2506	Enzyme	1 / 1
Adenosine A2a receptor (by homology)	ADORA2A	P29274	CHEMBL251	Family A G protein-coupled receptor	4 / 11
Death-associated protein kinase 1	DAPK1	P53355	CHEMBL2558	Kinase	2 / 2
Liver glycogen phosphorylase	PYGL	P06737	CHEMBL2568	Enzyme	1 / 1
Carbonic anhydrase I	CA1	P00915	CHEMBL261	Lyase	1 / 5
Glycogen synthase kinase-3 beta	GSK3B	P49841	CHEMBL262	Kinase	3 / 6
Tyrosine-protein kinase SRC	SRC	P12931	CHEMBL267	Kinase	2 / 10
Focal adhesion kinase 1	PTK2	Q05397	CHEMBL2695	Kinase	1 / 2
Estradiol 17-beta-dehydrogenase 2	HSD17B2	P37059	CHEMBL2789	Enzyme	8 / 3
Vascular endothelial growth factor receptor 2	KDR	P35968	CHEMBL279	Kinase	2 / 3
Matrix metalloproteinase 13	MMP13	P45452	CHEMBL280	Protease	1 / 1
Matrix metalloproteinase 3	MMP3	P08254	CHEMBL283	Protease	1 / 1
Carbonic anhydrase III	CA3	P07451	CHEMBL2885	Lyase	1 / 1
Arachidonate 15-lipoxygenase	ALOX15	P16050	CHEMBL2903	Enzyme	2 / 8
Serine/threonine-protein kinase PLK1	PLK1	P53350	CHEMBL3024	Kinase	2 / 3
Carbonic anhydrase VI	CA6	P23280	CHEMBL3025	Lyase	1 / 1
Cyclin-dependent kinase 1	CDK1	P06493	CHEMBL308	Kinase	1 / 13
Matrix metalloproteinase 9	MMP9	P14780	CHEMBL321	Protease	2 / 2
Carbonic anhydrase XII	CA12	O43570	CHEMBL3242	Lyase	5 / 17
Matrix metalloproteinase 2	MMP2	P08253	CHEMBL333	Protease	2 / 2
Protein kinase N1	PKN1	Q16512	CHEMBL3384	Kinase	1 / 3
Carbonic anhydrase XIV	CA14	Q9ULX7	CHEMBL3510	Lyase	1 / 1
Carbonic anhydrase IX	CA9	Q16790	CHEMBL3594	Lyase	1 / 5
Casein kinase II alpha	CSNK2A1	P68400	CHEMBL3629	Kinase	2 / 2
Arachidonate 12-lipoxygenase	ALOX12	P18054	CHEMBL3687	Enzyme	3 / 10
Hepatocyte growth factor receptor	MET	P08581	CHEMBL3717	Kinase	2 / 4
Carbonic anhydrase IV	CA4	P22748	CHEMBL3729	Lyase	4 / 13
Serine/threonine-protein kinase NEK2	NEK2	P51955	CHEMBL3835	Kinase	1 / 2
Interleukin-8 receptor A	CXCR1	P25024	CHEMBL4029	Family A G protein-coupled receptor	1 / 1
CaM kinase II beta	CAMK2B	Q13554	CHEMBL4121	Kinase	1 / 2
ALK tyrosine kinase receptor	ALK	Q9UM73	CHEMBL4247	Kinase	2 / 4
Serine/threonine-protein kinase AKT	AKT1	P31749	CHEMBL4282	Kinase	1 / 4
P-glycoprotein 1	ABCB1	P08183	CHEMBL4302	Primary active transporter	3 / 48
Serine/threonine-protein kinase NEK6	NEK6	Q9HC98	CHEMBL4309	Kinase	1 / 2
Phospholipase A2 group 1B	PLA2G1B	P04054	CHEMBL4426	Enzyme	1 / 1
Carbonic anhydrase VA	CA5A	P35218	CHEMBL4789	Lyase	1 / 1
Cytochrome P450 1B1	CYP1B1	Q16678	CHEMBL4878	Cytochrome P450	10 / 46
Tyrosine-protein kinase receptor UFO	AXL	P30530	CHEMBL4895	Kinase	2 / 4
ATP-binding cassette sub-family G member 2	ABCG2	Q9UNQ0	CHEMBL5393	Primary active transporter	5 / 50
NUAK family SNF1-like kinase 1	NUAK1	O60285	CHEMBL5784	Kinase	1 / 2
Aldo-keto reductase family 1 member C2 (by homology)	AKR1C2	P52895	CHEMBL5847	Enzyme	1 / 1
Aldo-keto reductase family 1 member C1 (by homology)	AKR1C1	Q04828	CHEMBL5905	Enzyme	1 / 1
Aldo-keto-reductase family 1 member C3 (by homology)	AKR1C3	P42330	CHEMBL4681	Enzyme	1 / 1
Aldo-keto reductase family 1 member C4 (by homology)	AKR1C4	P17516	CHEMBL4999	Enzyme	1 / 1
Carbonic anhydrase XIII (by homology)	CA13	Q8N1Q1	CHEMBL3912	Lyase	1 / 1
Aldehyde reductase (by homology)	AKR1A1	P14550	CHEMBL2246	Enzyme	1 / 1
Receptor-type tyrosine-protein phosphatase S	PTPRS	Q13332	CHEMBL2396508	Phosphatase	4 / 8
Estrogen receptor beta	ESR2	Q92731	CHEMBL242	Nuclear receptor	38 / 29
DNA-3-methyladenine glycosylase	MPG	P29372	CHEMBL3396943	Enzyme	1 / 1
Solute carrier family 22 member 12	SLC22A12	Q96S37	CHEMBL6120	Electrochemical transporter	1 / 1
Cyclin-dependent kinase 5/CDK5 activator 1	CDK5R1 CDK5	Q15078 Q00535	CHEMBL1907600	Kinase	5 / 18
Cyclin-dependent kinase 1/cyclin B	CCNB3 CDK1 CCNB1 CCNB2	Q8WWL7 P06493 P14635 O95067	CHEMBL2094127	Other cytosolic protein	3 / 9
Arginase-1 (by homology)	ARG1	P05089	CHEMBL1075097	Enzyme	2 / 2
Cyclin-dependent kinase 6	CDK6	Q00534	CHEMBL2508	Kinase	2 / 4
Cyclin-dependent kinase 2	CDK2	P24941	CHEMBL301	Kinase	1 / 17
Tyrosinase	TYR	P14679	CHEMBL1973	Oxidoreductase	2 / 3
Estradiol 17-beta-dehydrogenase 1	HSD17B1	P14061	CHEMBL3181	Enzyme	8 / 4
Aryl hydrocarbon receptor	AHR	P35869	CHEMBL3201	Transcription factor	1 / 1
Estrogen-related receptor alpha	ESRRA	P11474	CHEMBL3429	Nuclear receptor	2 / 2
Butyrylcholinesterase	BCHE	P06276	CHEMBL1914	Hydrolase	0 / 3
Adenosine A3 receptor	ADORA3	P0DMS8	CHEMBL256	Family A G protein-coupled receptor	0 / 19
Beta-galactoside alpha-2,6-sialyltransferase 1	ST6GAL1	P15907	CHEMBL3596075	Transferase	0 / 2
Beta amyloid A4 protein	APP	P05067	CHEMBL2487	Membrane receptor	2 / 12
Poly [ADP-ribose] polymerase-1	PARP1	P09874	CHEMBL3105	Enzyme	2 / 9
Transthyretin	TTR	P02766	CHEMBL3194	Secreted protein	2 / 2
Matrix metalloproteinase 12	MMP12	P39900	CHEMBL4393	Protease	1 / 1
Lymphocyte differentiation antigen CD38	CD38	P28907	CHEMBL4660	Enzyme	2 / 3
Aldo-keto reductase family 1 member B10	AKR1B10	O60218	CHEMBL5983	Enzyme	2 / 3
Tankyrase-2	TNKS2	Q9H2K2	CHEMBL6154	Enzyme	3 / 12
Serine/threonine-protein kinase PIM1	PIM1	P11309	CHEMBL2147	Kinase	7 / 7
Aldose reductase	AKR1B1	P15121	CHEMBL1900	Enzyme	21 / 72
Microtubule-associated protein tau	MAPT	P10636	CHEMBL1293224	Unclassified protein	1 / 1
Lysine-specific demethylase 4D-like	KDM4E	B2RXH2	CHEMBL1293226	Eraser	2 / 2
G-protein coupled receptor 35	GPR35	Q9HC97	CHEMBL1293267	Family A G protein-coupled receptor	2 / 4
DNA topoisomerase II alpha	TOP2A	P11388	CHEMBL1806	Isomerase	1 / 1
Xanthine dehydrogenase	XDH	P47989	CHEMBL1929	Oxidoreductase	11 / 20
Tyrosine-protein kinase receptor FLT3	FLT3	P36888	CHEMBL1974	Kinase	5 / 7
Insulin receptor	INSR	P06213	CHEMBL1981	Kinase	1 / 1
Acetylcholinesterase	ACHE	P22303	CHEMBL220	Hydrolase	3 / 27
Glyoxalase I	GLO1	Q04760	CHEMBL2424	Enzyme	3 / 4
Myosin light chain kinase, smooth muscle	MYLK	Q15746	CHEMBL2428	Kinase	1 / 1
Tyrosine-protein kinase SYK	SYK	P43405	CHEMBL2599	Kinase	3 / 3
Multidrug resistance-associated protein 1	ABCC1	P33527	CHEMBL3004	Primary active transporter	7 / 11
PI3-kinase p110-gamma subunit	PIK3CG	P48736	CHEMBL3267	Enzyme	1 / 1
Beta-secretase 1	BACE1	P56817	CHEMBL4822	Protease	6 / 14
DNA-(apurinic or apyrimidinic site) lyase	APEX1	P27695	CHEMBL5619	Enzyme	1 / 1
Death-associated protein kinase 1	DAPK1	P53355	CHEMBL2558	Kinase	2 / 2
NADPH oxidase 4	NOX4	Q9NPH5	CHEMBL1250375	Enzyme	6 / 8
Vasopressin V2 receptor	AVPR2	P30518	CHEMBL1790	Family A G protein-coupled receptor	1 / 1
Monoamine oxidase A	MAOA	P21397	CHEMBL1951	Oxidoreductase	4 / 15
Insulin-like growth factor I receptor	IGF1R	P08069	CHEMBL1957	Kinase	4 / 3
Cytochrome P450 19A1	CYP19A1	P11511	CHEMBL1978	Cytochrome P450	2 / 17
Epidermal growth factor receptor erbB1	EGFR	P00533	CHEMBL203	Kinase	4 / 28
Thrombin	F2	P00734	CHEMBL204	Protease	6 / 3
Carbonic anhydrase II	CA2	P00918	CHEMBL205	Lyase	4 / 15
Arachidonate 5-lipoxygenase	ALOX5	P09917	CHEMBL215	Oxidoreductase	5 / 46
Serine/threonine-protein kinase Aurora-B	AURKB	Q96GD4	CHEMBL2185	Kinase	4 / 4
Dopamine D4 receptor	DRD4	P21917	CHEMBL219	Family A G protein-coupled receptor	1 / 1
Adenosine A1 receptor (by homology)	ADORA1	P30542	CHEMBL226	Family A G protein-coupled receptor	5 / 23
Carbonic anhydrase VII	CA7	P43166	CHEMBL2326	Lyase	4 / 14
Myeloperoxidase	MPO	P05164	CHEMBL2439	Enzyme	1 / 1
PI3-kinase p85-alpha subunit	PIK3R1	P27986	CHEMBL2506	Enzyme	1 / 1
Adenosine A2a receptor (by homology)	ADORA2A	P29274	CHEMBL251	Family A G protein-coupled receptor	4 / 11
Liver glycogen phosphorylase	PYGL	P06737	CHEMBL2568	Enzyme	1 / 1
Carbonic anhydrase I	CA1	P00915	CHEMBL261	Lyase	1 / 5
Glycogen synthase kinase-3 beta	GSK3B	P49841	CHEMBL262	Kinase	3 / 5
Tyrosine-protein kinase SRC	SRC	P12931	CHEMBL267	Kinase	3 / 10
Focal adhesion kinase 1	PTK2	Q05397	CHEMBL2695	Kinase	2 / 2
Estradiol 17-beta-dehydrogenase 2	HSD17B2	P37059	CHEMBL2789	Enzyme	6 / 3
Vascular endothelial growth factor receptor 2	KDR	P35968	CHEMBL279	Kinase	3 / 3
Matrix metalloproteinase 13	MMP13	P45452	CHEMBL280	Protease	1 / 1
Matrix metalloproteinase 3	MMP3	P08254	CHEMBL283	Protease	1 / 1
Carbonic anhydrase III	CA3	P07451	CHEMBL2885	Lyase	1 / 1
Arachidonate 15-lipoxygenase	ALOX15	P16050	CHEMBL2903	Enzyme	3 / 8
Serine/threonine-protein kinase PLK1	PLK1	P53350	CHEMBL3024	Kinase	3 / 3
Carbonic anhydrase VI	CA6	P23280	CHEMBL3025	Lyase	1 / 1
Cyclin-dependent kinase 1	CDK1	P06493	CHEMBL308	Kinase	2 / 12
Matrix metalloproteinase 9	MMP9	P14780	CHEMBL321	Protease	3 / 2
Carbonic anhydrase XII	CA12	O43570	CHEMBL3242	Lyase	4 / 17
Matrix metalloproteinase 2	MMP2	P08253	CHEMBL333	Protease	3 / 2
Protein kinase N1	PKN1	Q16512	CHEMBL3384	Kinase	2 / 3
Carbonic anhydrase XIV	CA14	Q9ULX7	CHEMBL3510	Lyase	1 / 1
Carbonic anhydrase IX	CA9	Q16790	CHEMBL3594	Lyase	2 / 5
Casein kinase II alpha	CSNK2A1	P68400	CHEMBL3629	Kinase	2 / 2
Arachidonate 12-lipoxygenase	ALOX12	P18054	CHEMBL3687	Enzyme	4 / 11
Hepatocyte growth factor receptor	MET	P08581	CHEMBL3717	Kinase	3 / 4
Carbonic anhydrase IV	CA4	P22748	CHEMBL3729	Lyase	3 / 13
Serine/threonine-protein kinase NEK2	NEK2	P51955	CHEMBL3835	Kinase	2 / 2
Interleukin-8 receptor A	CXCR1	P25024	CHEMBL4029	Family A G protein-coupled receptor	1 / 1
CaM kinase II beta	CAMK2B	Q13554	CHEMBL4121	Kinase	1 / 2
ALK tyrosine kinase receptor	ALK	Q9UM73	CHEMBL4247	Kinase	3 / 4
Serine/threonine-protein kinase AKT	AKT1	P31749	CHEMBL4282	Kinase	2 / 4
P-glycoprotein 1	ABCB1	P08183	CHEMBL4302	Primary active transporter	2 / 48
Serine/threonine-protein kinase NEK6	NEK6	Q9HC98	CHEMBL4309	Kinase	2 / 2
Phospholipase A2 group 1B	PLA2G1B	P04054	CHEMBL4426	Enzyme	1 / 1
Carbonic anhydrase VA	CA5A	P35218	CHEMBL4789	Lyase	1 / 1
Cytochrome P450 1B1	CYP1B1	Q16678	CHEMBL4878	Cytochrome P450	9 / 46
Tyrosine-protein kinase receptor UFO	AXL	P30530	CHEMBL4895	Kinase	3 / 4
ATP-binding cassette sub-family G member 2	ABCG2	Q9UNQ0	CHEMBL5393	Primary active transporter	5 / 49
NUAK family SNF1-like kinase 1	NUAK1	O60285	CHEMBL5784	Kinase	2 / 2
Aldo-keto reductase family 1 member C2 (by homology)	AKR1C2	P52895	CHEMBL5847	Enzyme	1 / 1
Aldo-keto reductase family 1 member C1 (by homology)	AKR1C1	Q04828	CHEMBL5905	Enzyme	1 / 1
Aldo-keto-reductase family 1 member C3 (by homology)	AKR1C3	P42330	CHEMBL4681	Enzyme	1 / 1
Aldo-keto reductase family 1 member C4 (by homology)	AKR1C4	P17516	CHEMBL4999	Enzyme	1 / 1
Carbonic anhydrase XIII (by homology)	CA13	Q8N1Q1	CHEMBL3912	Lyase	1 / 1
Aldehyde reductase (by homology)	AKR1A1	P14550	CHEMBL2246	Enzyme	1 / 1
Receptor-type tyrosine-protein phosphatase S	PTPRS	Q13332	CHEMBL2396508	Phosphatase	4 / 8
6-phosphofructo-2-kinase/fructose-2,6-bisphosphatase 3	PFKFB3	Q16875	CHEMBL2331053	Enzyme	2 / 2
Cyclin-dependent kinase 5/CDK5 activator 1	CDK5R1 CDK5	Q15078 Q00535	CHEMBL1907600	Kinase	5 / 18
Cyclin-dependent kinase 1/cyclin B	CCNB3 CDK1 CCNB1 CCNB2	Q8WWL7 P06493 P14635 O95067	CHEMBL2094127	Other cytosolic protein	3 / 8
Arginase-1 (by homology)	ARG1	P05089	CHEMBL1075097	Enzyme	2 / 2
Estrogen receptor beta	ESR2	Q92731	CHEMBL242	Nuclear receptor	37 / 30
DNA-3-methyladenine glycosylase	MPG	P29372	CHEMBL3396943	Enzyme	1 / 1
Solute carrier family 22 member 12	SLC22A12	Q96S37	CHEMBL6120	Electrochemical transporter	2 / 1
Cyclin-dependent kinase 6	CDK6	Q00534	CHEMBL2508	Kinase	2 / 4
Tyrosinase	TYR	P14679	CHEMBL1973	Oxidoreductase	2 / 3
Estradiol 17-beta-dehydrogenase 1	HSD17B1	P14061	CHEMBL3181	Enzyme	7 / 4
Aryl hydrocarbon receptor	AHR	P35869	CHEMBL3201	Transcription factor	1 / 1
Estrogen-related receptor alpha	ESRRA	P11474	CHEMBL3429	Nuclear receptor	2 / 2
Telomerase reverse transcriptase	TERT	O14746	CHEMBL2916	Enzyme	9 / 22
Butyrylcholinesterase	BCHE	P06276	CHEMBL1914	Hydrolase	0 / 3
Adenosine A3 receptor	ADORA3	P0DMS8	CHEMBL256	Family A G protein-coupled receptor	0 / 20
Beta-galactoside alpha-2,6-sialyltransferase 1	ST6GAL1	P15907	CHEMBL3596075	Transferase	0 / 2
Beta amyloid A4 protein	APP	P05067	CHEMBL2487	Membrane receptor	2 / 12
AMY1C	AMY1A	P04745	CHEMBL2478	Enzyme	1 / 1
G protein-coupled receptor kinase 6	GRK6	P43250	CHEMBL6144	Kinase	2 / 4
Transthyretin	TTR	P02766	CHEMBL3194	Secreted protein	2 / 2

### Sheet: D. Fisetin
Target	Common name	Uniprot ID	ChEMBL ID	Target Class	Known actives (3D/2D)
Cyclin-dependent kinase 5/CDK5 activator 1	CDK5R1 CDK5	Q15078 Q00535	CHEMBL1907600	Kinase	6 / 18
Xanthine dehydrogenase	XDH	P47989	CHEMBL1929	Oxidoreductase	12 / 20
Cyclin-dependent kinase 1/cyclin B	CCNB3 CDK1 CCNB1 CCNB2	Q8WWL7 P06493 P14635 O95067	CHEMBL2094127	Other cytosolic protein	4 / 6
Acetylcholinesterase	ACHE	P22303	CHEMBL220	Hydrolase	4 / 27
Cyclin-dependent kinase 6	CDK6	Q00534	CHEMBL2508	Kinase	3 / 4
Arachidonate 15-lipoxygenase	ALOX15	P16050	CHEMBL2903	Enzyme	6 / 8
Cyclin-dependent kinase 2	CDK2	P24941	CHEMBL301	Kinase	1 / 17
Arachidonate 12-lipoxygenase	ALOX12	P18054	CHEMBL3687	Enzyme	9 / 11
Arginase-1 (by homology)	ARG1	P05089	CHEMBL1075097	Enzyme	2 / 2
Multidrug resistance-associated protein 1	ABCC1	P33527	CHEMBL3004	Primary active transporter	7 / 11
NADPH oxidase 4	NOX4	Q9NPH5	CHEMBL1250375	Enzyme	7 / 8
Aldose reductase	AKR1B1	P15121	CHEMBL1900	Enzyme	17 / 72
Tyrosine-protein kinase receptor FLT3	FLT3	P36888	CHEMBL1974	Kinase	5 / 7
Carbonic anhydrase II	CA2	P00918	CHEMBL205	Lyase	8 / 13
Arachidonate 5-lipoxygenase	ALOX5	P09917	CHEMBL215	Oxidoreductase	5 / 47
Carbonic anhydrase VII	CA7	P43166	CHEMBL2326	Lyase	8 / 11
Estradiol 17-beta-dehydrogenase 2	HSD17B2	P37059	CHEMBL2789	Enzyme	10 / 3
Carbonic anhydrase XII	CA12	O43570	CHEMBL3242	Lyase	10 / 15
P-glycoprotein 1	ABCB1	P08183	CHEMBL4302	Primary active transporter	12 / 47
Cytochrome P450 1B1	CYP1B1	Q16678	CHEMBL4878	Cytochrome P450	12 / 46
ATP-binding cassette sub-family G member 2	ABCG2	Q9UNQ0	CHEMBL5393	Primary active transporter	6 / 48
Monoamine oxidase A	MAOA	P21397	CHEMBL1951	Oxidoreductase	5 / 10
Adenosine A1 receptor (by homology)	ADORA1	P30542	CHEMBL226	Family A G protein-coupled receptor	6 / 23
Glyoxalase I	GLO1	Q04760	CHEMBL2424	Enzyme	3 / 4
Tyrosine-protein kinase SYK	SYK	P43405	CHEMBL2599	Kinase	3 / 3
Glycogen synthase kinase-3 beta	GSK3B	P49841	CHEMBL262	Kinase	3 / 7
Matrix metalloproteinase 9	MMP9	P14780	CHEMBL321	Protease	2 / 2
Matrix metalloproteinase 2	MMP2	P08253	CHEMBL333	Protease	2 / 2
Carbonic anhydrase IV	CA4	P22748	CHEMBL3729	Lyase	7 / 10
Vasopressin V2 receptor	AVPR2	P30518	CHEMBL1790	Family A G protein-coupled receptor	1 / 1
Insulin-like growth factor I receptor	IGF1R	P08069	CHEMBL1957	Kinase	3 / 3
Cytochrome P450 19A1	CYP19A1	P11511	CHEMBL1978	Cytochrome P450	6 / 17
Epidermal growth factor receptor erbB1	EGFR	P00533	CHEMBL203	Kinase	7 / 27
Thrombin	F2	P00734	CHEMBL204	Protease	11 / 3
Serine/threonine-protein kinase PIM1	PIM1	P11309	CHEMBL2147	Kinase	8 / 7
Serine/threonine-protein kinase Aurora-B	AURKB	Q96GD4	CHEMBL2185	Kinase	3 / 4
Dopamine D4 receptor	DRD4	P21917	CHEMBL219	Family A G protein-coupled receptor	1 / 1
Myeloperoxidase	MPO	P05164	CHEMBL2439	Enzyme	1 / 1
PI3-kinase p85-alpha subunit	PIK3R1	P27986	CHEMBL2506	Enzyme	1 / 1
Adenosine A2a receptor (by homology)	ADORA2A	P29274	CHEMBL251	Family A G protein-coupled receptor	5 / 11
Death-associated protein kinase 1	DAPK1	P53355	CHEMBL2558	Kinase	2 / 2
Liver glycogen phosphorylase	PYGL	P06737	CHEMBL2568	Enzyme	1 / 1
Carbonic anhydrase I	CA1	P00915	CHEMBL261	Lyase	4 / 5
Tyrosine-protein kinase SRC	SRC	P12931	CHEMBL267	Kinase	4 / 10
Focal adhesion kinase 1	PTK2	Q05397	CHEMBL2695	Kinase	1 / 2
Vascular endothelial growth factor receptor 2	KDR	P35968	CHEMBL279	Kinase	2 / 3
Matrix metalloproteinase 13	MMP13	P45452	CHEMBL280	Protease	1 / 1
Matrix metalloproteinase 3	MMP3	P08254	CHEMBL283	Protease	1 / 1
Carbonic anhydrase III	CA3	P07451	CHEMBL2885	Lyase	1 / 1
Serine/threonine-protein kinase PLK1	PLK1	P53350	CHEMBL3024	Kinase	2 / 3
Carbonic anhydrase VI	CA6	P23280	CHEMBL3025	Lyase	1 / 1
Cyclin-dependent kinase 1	CDK1	P06493	CHEMBL308	Kinase	3 / 13
Protein kinase N1	PKN1	Q16512	CHEMBL3384	Kinase	1 / 3
Carbonic anhydrase XIV	CA14	Q9ULX7	CHEMBL3510	Lyase	1 / 1
Carbonic anhydrase IX	CA9	Q16790	CHEMBL3594	Lyase	3 / 6
Casein kinase II alpha	CSNK2A1	P68400	CHEMBL3629	Kinase	3 / 2
Hepatocyte growth factor receptor	MET	P08581	CHEMBL3717	Kinase	4 / 4
Serine/threonine-protein kinase NEK2	NEK2	P51955	CHEMBL3835	Kinase	1 / 2
Interleukin-8 receptor A	CXCR1	P25024	CHEMBL4029	Family A G protein-coupled receptor	1 / 1
CaM kinase II beta	CAMK2B	Q13554	CHEMBL4121	Kinase	1 / 2
ALK tyrosine kinase receptor	ALK	Q9UM73	CHEMBL4247	Kinase	2 / 4
Serine/threonine-protein kinase AKT	AKT1	P31749	CHEMBL4282	Kinase	1 / 4
Serine/threonine-protein kinase NEK6	NEK6	Q9HC98	CHEMBL4309	Kinase	1 / 2
Phospholipase A2 group 1B	PLA2G1B	P04054	CHEMBL4426	Enzyme	1 / 1
Carbonic anhydrase VA	CA5A	P35218	CHEMBL4789	Lyase	1 / 1
Beta-secretase 1	BACE1	P56817	CHEMBL4822	Protease	6 / 13
Tyrosine-protein kinase receptor UFO	AXL	P30530	CHEMBL4895	Kinase	2 / 4
NUAK family SNF1-like kinase 1	NUAK1	O60285	CHEMBL5784	Kinase	1 / 2
Aldo-keto reductase family 1 member C2 (by homology)	AKR1C2	P52895	CHEMBL5847	Enzyme	1 / 1
Aldo-keto reductase family 1 member C1 (by homology)	AKR1C1	Q04828	CHEMBL5905	Enzyme	1 / 1
Aldo-keto-reductase family 1 member C3 (by homology)	AKR1C3	P42330	CHEMBL4681	Enzyme	1 / 1
Aldo-keto reductase family 1 member C4 (by homology)	AKR1C4	P17516	CHEMBL4999	Enzyme	1 / 1
Carbonic anhydrase XIII (by homology)	CA13	Q8N1Q1	CHEMBL3912	Lyase	1 / 1
Aldehyde reductase (by homology)	AKR1A1	P14550	CHEMBL2246	Enzyme	1 / 1
G-protein coupled receptor 35	GPR35	Q9HC97	CHEMBL1293267	Family A G protein-coupled receptor	2 / 4
Tyrosinase	TYR	P14679	CHEMBL1973	Oxidoreductase	2 / 3
Estradiol 17-beta-dehydrogenase 1	HSD17B1	P14061	CHEMBL3181	Enzyme	10 / 4
Aryl hydrocarbon receptor	AHR	P35869	CHEMBL3201	Transcription factor	1 / 1
Estrogen-related receptor alpha	ESRRA	P11474	CHEMBL3429	Nuclear receptor	2 / 2
Poly [ADP-ribose] polymerase-1	PARP1	P09874	CHEMBL3105	Enzyme	3 / 9
Tankyrase-2	TNKS2	Q9H2K2	CHEMBL6154	Enzyme	4 / 12
Tankyrase-1	TNKS	O95271	CHEMBL6164	Enzyme	4 / 28
Receptor-type tyrosine-protein phosphatase S	PTPRS	Q13332	CHEMBL2396508	Phosphatase	7 / 8
Beta amyloid A4 protein	APP	P05067	CHEMBL2487	Membrane receptor	2 / 12
Transthyretin	TTR	P02766	CHEMBL3194	Secreted protein	2 / 2
Matrix metalloproteinase 12	MMP12	P39900	CHEMBL4393	Protease	1 / 1
Lymphocyte differentiation antigen CD38	CD38	P28907	CHEMBL4660	Enzyme	2 / 3
Aldo-keto reductase family 1 member B10	AKR1B10	O60218	CHEMBL5983	Enzyme	2 / 3
DNA topoisomerase I (by homology)	TOP1	P11387	CHEMBL1781	Isomerase	1 / 1
Telomerase reverse transcriptase	TERT	O14746	CHEMBL2916	Enzyme	9 / 22
Microtubule-associated protein tau	MAPT	P10636	CHEMBL1293224	Unclassified protein	1 / 1
Lysine-specific demethylase 4D-like	KDM4E	B2RXH2	CHEMBL1293226	Eraser	2 / 2
DNA topoisomerase II alpha	TOP2A	P11388	CHEMBL1806	Isomerase	1 / 1
Insulin receptor	INSR	P06213	CHEMBL1981	Kinase	1 / 1
Myosin light chain kinase, smooth muscle	MYLK	Q15746	CHEMBL2428	Kinase	1 / 1
PI3-kinase p110-gamma subunit	PIK3CG	P48736	CHEMBL3267	Enzyme	5 / 1
DNA-(apurinic or apyrimidinic site) lyase	APEX1	P27695	CHEMBL5619	Enzyme	1 / 1
Estrogen receptor beta	ESR2	Q92731	CHEMBL242	Nuclear receptor	89 / 30
DNA-3-methyladenine glycosylase	MPG	P29372	CHEMBL3396943	Enzyme	1 / 1
Solute carrier family 22 member 12	SLC22A12	Q96S37	CHEMBL6120	Electrochemical transporter	6 / 1

### Sheet: E. Luteolin
Target	Common name	Uniprot ID	ChEMBL ID	Target Class	Known actives (3D/2D)
NADPH oxidase 4	NOX4	Q9NPH5	CHEMBL1250375	Enzyme	6 / 8
Aldose reductase	AKR1B1	P15121	CHEMBL1900	Enzyme	17 / 71
Cyclin-dependent kinase 5/CDK5 activator 1	CDK5R1 CDK5	Q15078 Q00535	CHEMBL1907600	Kinase	6 / 18
Xanthine dehydrogenase	XDH	P47989	CHEMBL1929	Oxidoreductase	12 / 20
Monoamine oxidase A	MAOA	P21397	CHEMBL1951	Oxidoreductase	5 / 18
Tyrosine-protein kinase receptor FLT3	FLT3	P36888	CHEMBL1974	Kinase	5 / 7
Carbonic anhydrase II	CA2	P00918	CHEMBL205	Lyase	8 / 14
Cyclin-dependent kinase 1/cyclin B	CCNB3 CDK1 CCNB1 CCNB2	Q8WWL7 P06493 P14635 O95067	CHEMBL2094127	Other cytosolic protein	4 / 11
Arachidonate 5-lipoxygenase	ALOX5	P09917	CHEMBL215	Oxidoreductase	5 / 47
Adenosine A1 receptor (by homology)	ADORA1	P30542	CHEMBL226	Family A G protein-coupled receptor	6 / 23
Carbonic anhydrase VII	CA7	P43166	CHEMBL2326	Lyase	8 / 11
Glyoxalase I	GLO1	Q04760	CHEMBL2424	Enzyme	3 / 4
Beta amyloid A4 protein	APP	P05067	CHEMBL2487	Membrane receptor	2 / 12
Tyrosine-protein kinase SYK	SYK	P43405	CHEMBL2599	Kinase	3 / 3
Glycogen synthase kinase-3 beta	GSK3B	P49841	CHEMBL262	Kinase	3 / 7
Poly [ADP-ribose] polymerase-1	PARP1	P09874	CHEMBL3105	Enzyme	3 / 9
Transthyretin	TTR	P02766	CHEMBL3194	Secreted protein	2 / 2
Matrix metalloproteinase 9	MMP9	P14780	CHEMBL321	Protease	2 / 2
Carbonic anhydrase XII	CA12	O43570	CHEMBL3242	Lyase	10 / 15
Matrix metalloproteinase 2	MMP2	P08253	CHEMBL333	Protease	2 / 2
Carbonic anhydrase IV	CA4	P22748	CHEMBL3729	Lyase	7 / 10
Matrix metalloproteinase 12	MMP12	P39900	CHEMBL4393	Protease	1 / 1
Lymphocyte differentiation antigen CD38	CD38	P28907	CHEMBL4660	Enzyme	2 / 2
Cytochrome P450 1B1	CYP1B1	Q16678	CHEMBL4878	Cytochrome P450	12 / 46
ATP-binding cassette sub-family G member 2	ABCG2	Q9UNQ0	CHEMBL5393	Primary active transporter	6 / 49
Aldo-keto reductase family 1 member B10	AKR1B10	O60218	CHEMBL5983	Enzyme	2 / 3
Tankyrase-2	TNKS2	Q9H2K2	CHEMBL6154	Enzyme	4 / 12
Tankyrase-1	TNKS	O95271	CHEMBL6164	Enzyme	4 / 28
DNA topoisomerase I (by homology)	TOP1	P11387	CHEMBL1781	Isomerase	1 / 1
Arginase-1 (by homology)	ARG1	P05089	CHEMBL1075097	Enzyme	2 / 2
Receptor-type tyrosine-protein phosphatase S	PTPRS	Q13332	CHEMBL2396508	Phosphatase	7 / 8
Multidrug resistance-associated protein 1	ABCC1	P33527	CHEMBL3004	Primary active transporter	7 / 11
Estradiol 17-beta-dehydrogenase 1	HSD17B1	P14061	CHEMBL3181	Enzyme	10 / 4
Acetylcholinesterase	ACHE	P22303	CHEMBL220	Hydrolase	4 / 27
Cyclin-dependent kinase 6	CDK6	Q00534	CHEMBL2508	Kinase	3 / 4
P-glycoprotein 1	ABCB1	P08183	CHEMBL4302	Primary active transporter	12 / 48
Estradiol 17-beta-dehydrogenase 2	HSD17B2	P37059	CHEMBL2789	Enzyme	10 / 3
Cytochrome P450 19A1	CYP19A1	P11511	CHEMBL1978	Cytochrome P450	6 / 19
Estrogen receptor beta	ESR2	Q92731	CHEMBL242	Nuclear receptor	84 / 36
Adenosine A2a receptor (by homology)	ADORA2A	P29274	CHEMBL251	Family A G protein-coupled receptor	5 / 11
Casein kinase II alpha	CSNK2A1	P68400	CHEMBL3629	Kinase	3 / 2
Arachidonate 15-lipoxygenase	ALOX15	P16050	CHEMBL2903	Enzyme	6 / 8
Arachidonate 12-lipoxygenase	ALOX12	P18054	CHEMBL3687	Enzyme	9 / 11
Estrogen receptor alpha	ESR1	P03372	CHEMBL206	Nuclear receptor	66 / 37
Cyclooxygenase-2	PTGS2	P35354	CHEMBL230	Oxidoreductase	1 / 12
Cystic fibrosis transmembrane conductance regulator	CFTR	P13569	CHEMBL4051	Other ion channel	1 / 1
AMY1C	AMY1A	P04745	CHEMBL2478	Enzyme	1 / 1
G protein-coupled receptor kinase 6	GRK6	P43250	CHEMBL6144	Kinase	2 / 4
Carbonic anhydrase I	CA1	P00915	CHEMBL261	Lyase	4 / 6
Carbonic anhydrase IX	CA9	Q16790	CHEMBL3594	Lyase	3 / 6
Cyclin-dependent kinase 2	CDK2	P24941	CHEMBL301	Kinase	1 / 14
Telomerase reverse transcriptase	TERT	O14746	CHEMBL2916	Enzyme	9 / 22
Cyclin-dependent kinase 1	CDK1	P06493	CHEMBL308	Kinase	3 / 10
Tyrosinase	TYR	P14679	CHEMBL1973	Oxidoreductase	2 / 2
Aryl hydrocarbon receptor	AHR	P35869	CHEMBL3201	Transcription factor	1 / 1
Estrogen-related receptor alpha	ESRRA	P11474	CHEMBL3429	Nuclear receptor	2 / 2
G-protein coupled receptor 35	GPR35	Q9HC97	CHEMBL1293267	Family A G protein-coupled receptor	2 / 4
Vasopressin V2 receptor	AVPR2	P30518	CHEMBL1790	Family A G protein-coupled receptor	1 / 1
Insulin-like growth factor I receptor	IGF1R	P08069	CHEMBL1957	Kinase	3 / 3
Epidermal growth factor receptor erbB1	EGFR	P00533	CHEMBL203	Kinase	6 / 30
Thrombin	F2	P00734	CHEMBL204	Protease	11 / 3
Serine/threonine-protein kinase PIM1	PIM1	P11309	CHEMBL2147	Kinase	8 / 7
Serine/threonine-protein kinase Aurora-B	AURKB	Q96GD4	CHEMBL2185	Kinase	3 / 4
Dopamine D4 receptor	DRD4	P21917	CHEMBL219	Family A G protein-coupled receptor	1 / 1
Myeloperoxidase	MPO	P05164	CHEMBL2439	Enzyme	1 / 1
PI3-kinase p85-alpha subunit	PIK3R1	P27986	CHEMBL2506	Enzyme	1 / 1
Death-associated protein kinase 1	DAPK1	P53355	CHEMBL2558	Kinase	2 / 2
Liver glycogen phosphorylase	PYGL	P06737	CHEMBL2568	Enzyme	1 / 1
Tyrosine-protein kinase SRC	SRC	P12931	CHEMBL267	Kinase	3 / 10
Focal adhesion kinase 1	PTK2	Q05397	CHEMBL2695	Kinase	1 / 2
Vascular endothelial growth factor receptor 2	KDR	P35968	CHEMBL279	Kinase	2 / 3
Matrix metalloproteinase 13	MMP13	P45452	CHEMBL280	Protease	1 / 1
Matrix metalloproteinase 3	MMP3	P08254	CHEMBL283	Protease	1 / 1
Carbonic anhydrase III	CA3	P07451	CHEMBL2885	Lyase	1 / 1
Serine/threonine-protein kinase PLK1	PLK1	P53350	CHEMBL3024	Kinase	2 / 3
Carbonic anhydrase VI	CA6	P23280	CHEMBL3025	Lyase	1 / 1
Protein kinase N1	PKN1	Q16512	CHEMBL3384	Kinase	1 / 3
Carbonic anhydrase XIV	CA14	Q9ULX7	CHEMBL3510	Lyase	1 / 1
Hepatocyte growth factor receptor	MET	P08581	CHEMBL3717	Kinase	3 / 4
Serine/threonine-protein kinase NEK2	NEK2	P51955	CHEMBL3835	Kinase	1 / 2
Interleukin-8 receptor A	CXCR1	P25024	CHEMBL4029	Family A G protein-coupled receptor	1 / 1
CaM kinase II beta	CAMK2B	Q13554	CHEMBL4121	Kinase	1 / 2
ALK tyrosine kinase receptor	ALK	Q9UM73	CHEMBL4247	Kinase	2 / 4
Serine/threonine-protein kinase AKT	AKT1	P31749	CHEMBL4282	Kinase	1 / 4
Serine/threonine-protein kinase NEK6	NEK6	Q9HC98	CHEMBL4309	Kinase	1 / 2
Phospholipase A2 group 1B	PLA2G1B	P04054	CHEMBL4426	Enzyme	1 / 1
Carbonic anhydrase VA	CA5A	P35218	CHEMBL4789	Lyase	1 / 1
Beta-secretase 1	BACE1	P56817	CHEMBL4822	Protease	5 / 14
Tyrosine-protein kinase receptor UFO	AXL	P30530	CHEMBL4895	Kinase	2 / 4
NUAK family SNF1-like kinase 1	NUAK1	O60285	CHEMBL5784	Kinase	1 / 2
Aldo-keto reductase family 1 member C2 (by homology)	AKR1C2	P52895	CHEMBL5847	Enzyme	1 / 1
Aldo-keto reductase family 1 member C1 (by homology)	AKR1C1	Q04828	CHEMBL5905	Enzyme	1 / 1
Aldo-keto-reductase family 1 member C3 (by homology)	AKR1C3	P42330	CHEMBL4681	Enzyme	1 / 1
Aldo-keto reductase family 1 member C4 (by homology)	AKR1C4	P17516	CHEMBL4999	Enzyme	1 / 1
Carbonic anhydrase XIII (by homology)	CA13	Q8N1Q1	CHEMBL3912	Lyase	1 / 1
Aldehyde reductase (by homology)	AKR1A1	P14550	CHEMBL2246	Enzyme	1 / 1
6-phosphofructo-2-kinase/fructose-2,6-bisphosphatase 3	PFKFB3	Q16875	CHEMBL2331053	Enzyme	2 / 2
Plasminogen	PLG	P00747	CHEMBL1801	Protease	6 / 3
Lysine-specific demethylase 4D-like	KDM4E	B2RXH2	CHEMBL1293226	Eraser	2 / 2
Androgen Receptor	AR	P10275	CHEMBL1871	Nuclear receptor	0 / 16
