## Supplementary Table 3 for "Development of novel flavonoid senolytics through phenotypic drug screening and drug design"

### Sheet: A. List of Receptors+Subs
Protein Target	Native Substrate/Ligand	Ligand References	Inhibitors	Inhibitor References
PARP1	NAD+	https://doi.org/10.3389/fphar.2023.1137151	Niraparib, Olaparib, Talazoparib	https://www.medchemexpress.com/Targets/PARP.html
BCL2L1	BAK BH3 Peptide	https://doi.org/10.1101/gad.279414.116	ABT-737, Navitoclax, A-1331852	https://www.medchemexpress.com/Targets/Bcl-2%20Family/bcl-xl.html
CDK2	ATP	https://doi.org/10.1110/ps.03578504	SNS-032, Flavopiridol, Staurosporine	https://www.medchemexpress.com/Targets/CDK/cdk2.html

### Sheet: B. Receptor quality
Protein Target	RCSB PDB	Crystal Description	Protein Length (AA)	Resolution (Å)	QMEAN Z Score
PARP1	4OPX	PARP-1 bound to a DNA double strand break in complex with (2R)-5-fluoro-2-methyl-2,3-dihydro-1-benzofuran-7-carboxamide	678	3.31	-9.96
BCL2L1	2YXJ	Bcl-xL in complex with ABT-737	137	2.2	-7.43
CDK2	6GUK	CDK2 in complex with CGP74514A	278	1.3	-6.49
